# Inference of clonal hematopoiesis using the collective behaviour of DNA methylation states

**DOI:** 10.1101/2025.11.18.689122

**Authors:** Samuel. J. C. Crofts, Caleb M. Grenko, Neil A. Robertson, Kristina Kirschner, Tamir Chandra

## Abstract

Clonal expansion occurs when descendants of a single progenitor cell come to dominate a tissue. We show that this process generates a predictable collective behaviour in DNA methylation landscapes: at CpG sites that faithfully transmit their allelic methylation status across cell divisions, methylation proportions shift toward discrete values (0%, 50%, or 100%) as clones expand. We demonstrate this phenomenon in clonal hematopoiesis, in which a hematopoietic stem cell acquires a fitness-conferring mutation that leads to clonal expansion. Exploiting these dynamics, we developed COMET (Clonal Observation from METhylation), which quantifies clonal burden from bulk methylation data without prior knowledge of driving mutations. Validation against targeted sequencing demonstrated robust prediction across mutation types, accurate longitudinal tracking, and detection of sequencing artifacts. Applied to 15,900 individuals, COMET-predicted clonal hematopoiesis replicated known genetic associations (TCL1A, NRIP1) and phenotypic relationships with smoking and chronic obstructive pulmonary disease. These findings reveal fundamental principles of how clonal dynamics manifest epigenetically and establish a mutation-agnostic approach for clonal burden assessment.
