## Supplementary Table 1 for "Inference of clonal hematopoiesis using the collective behaviour of DNA methylation states"

cg14482569
cg05313918
cg02774542
cg05671386
cg13266435
cg10899768
cg02466830
cg26434983
cg23760687
cg24891434
cg11693285
cg24440658
cg02631462
cg04065338
cg26584545
cg23513591
cg10608596
cg24049841
cg07918726
cg10914558
cg02918253
cg12173150
cg05194618
cg17119907
cg24216596
cg18872497
cg06936803
cg11226183
cg24250669
cg05735782
cg09510180
cg01830900
cg03474202
cg19704853
cg18977541
cg17818471
cg03039002
cg03951603
cg00610021
cg15352671
cg04586332
cg04359527
cg26465602
cg16440058
cg08474478
cg20152309
cg24144419
cg00747647
cg07546293
cg26411822
cg05890377
cg23514765
cg25439655
cg12960970
cg04080282
cg13837721
cg03175975
cg13974464
cg01150270
cg19623012
cg02124887
cg25861169
cg18044572
cg02379107
cg15818671
cg27252970
cg14532497
cg22905511
cg07613945
cg19184455
cg26678970
cg01511356
cg05408649
cg21413492
cg19988426
cg00770784
cg11503274
cg00067824
cg06429214
cg17336139
cg11517309
cg08545129
cg20016673
cg01169559
cg17242351
cg11225751
cg07576074
cg27211284
cg19802458
cg15611151
cg22163463
cg22088518
cg16973098
cg05846633
cg26040903
cg22234712
cg10181330
cg01969701
cg09015973
cg24937727
cg24658517
cg18739950
cg06925855
cg26301353
cg17944572
cg16987900
cg17076635
cg25010788
cg25382128
cg07871947
cg26784011
cg23832237
cg02991085
cg08599792
cg04495670
cg02587648
cg01781617
cg23372684
cg26787220
cg24476033
cg06819763
cg02692390
cg05477834
cg06997226
cg07745166
cg12572625
cg27090784
cg00241076
cg07973095
cg27494226
cg14533390
cg07064495
cg15699552
cg16389399
cg15621260
cg21184415
cg05865011
cg19049077
cg04313756
cg01376826
cg10290504
cg25442600
cg08396974
cg04268950
cg05308504
cg11493661
cg14270687
cg17531849
cg21421171
cg01691090
cg15351009
cg20897830
cg10615591
cg18121164
cg11252801
cg25035631
cg13252700
cg15714846
cg02287693
cg25286482
cg00675229
cg02304092
cg17024828
cg08847173
cg04988514
cg15454820
cg05567646
cg20504791
cg02489449
cg11218091
cg10332116
cg12516359
cg17689721
cg04269043
cg27429195
cg17657037
cg19725903
cg03989273
cg12598340
cg21687740
cg05827944
cg18346412
cg07709606
cg07590529
cg24876445
cg14929208
cg10600889
cg25809290
cg03387346
cg03695236
cg08633959
cg10271880
cg24755503
cg01681847
cg13282837
cg09509179
cg27307378
cg01289544
cg08289782
cg20108357
cg26786382
cg08814800
cg02865068
cg19256331
cg26643142
cg13518670
cg19767205
cg09782097
cg18669388
cg09009380
cg00908927
cg02171545
cg03299065
cg15254881
cg00811334
cg16748088
cg16604218
cg00513205
cg11341199
cg01661247
cg05005308
cg12369353
cg13604553
cg20945232
cg13590055
cg15120942
cg06608359
cg21166092
cg17301216
cg02910054
cg13607218
cg08026464
cg01826319
cg20784768
cg11491998
cg26639710
cg16115867
cg15044767
cg23358886
cg07017214
cg19815565
cg08712054
cg12991365
cg00495988
cg11709544
cg08198377
cg04961189
cg04699482
cg03991592
cg14455319
cg15310873
cg06040882
cg03119043
cg09744068
cg23646360
cg27542729
cg05571310
cg21200703
cg18431856
cg24685664
cg21737226
cg11536196
cg24994249
cg13640145
cg05769902
cg15255403
cg20668221
cg03761513
cg02341264
cg23345004
cg23041045
cg21091128
cg17468100
cg09090582
cg22489957
cg00595051
cg22040202
cg24373253
cg22249932
cg16638920
cg13577628
cg17311074
cg15466909
cg25137204
cg24703660
cg11137160
cg21337580
cg11362604
cg10389771
cg26425313
cg08325929
cg13827984
cg15388196
cg14846617
cg00796569
cg26748440
cg25283121
cg16706349
cg20862309
cg04368971
cg20454400
cg00057722
cg17107893
cg08548089
cg02532824
cg19334350
cg02181639
cg09276363
cg17658976
cg05465604
cg25144207
cg07004999
cg00997551
cg07927540
cg22077481
cg00510598
cg17146526
cg18803147
cg25516803
cg08217526
cg18023943
cg11520030
cg01005080
cg13847640
cg15951466
cg12736501
cg23474049
cg13283199
cg04471507
cg06233376
cg00590029
cg20656525
cg07659054
cg27024272
cg05527337
cg03399199
cg26225496
cg01803766
cg03909602
cg13864794
cg02043000
cg20260607
cg18170071
cg15120855
cg09884451
cg00295744
cg17936572
cg24160421
cg02518135
cg01914278
cg11542394
cg13163833
cg07382435
cg26430081
cg22370252
cg09479694
cg23998478
cg18392644
cg06974592
cg10742801
cg00085416
cg11320910
cg01159601
cg20891558
cg08979041
cg25843115
cg09419670
cg22443762
cg08318365
cg25188032
cg04840290
cg14337027
cg26278103
cg12853184
cg07601542
cg23911707
cg22804000
cg18592365
cg27364650
cg07911664
cg16926102
cg04612055
cg18007806
cg02588309
cg10655471
cg01036351
cg11692124
cg26393379
cg07255664
cg02534744
cg13683550
cg24027397
cg23704195
cg03023465
cg09582042
cg03989020
cg24702091
cg01471264
cg13410002
cg23316449
cg13114497
cg17580331
cg09151754
cg24341129
cg10116490
cg16853982
cg13499395
cg22333888
cg12451120
cg24301139
cg09352518
cg06796866
cg04662532
cg27569752
cg06346388
cg03883348
cg03267697
cg09648269
cg22226821
cg23087300
cg11176135
cg14683017
cg11178293
cg06819546
cg08724891
cg15911328
cg15628959
cg03168896
cg09027601
cg24032249
cg07716408
cg23633543
cg05431842
cg13656878
cg20587808
cg21774926
cg02625804
cg10598711
cg09672383
cg09349530
cg00325968
cg11653233
cg23834895
cg08005660
cg26234223
cg24149528
cg02031359
cg05432996
cg08580836
cg10292376
cg03564201
cg00739278
cg08683831
cg26298967
cg12363472
cg03149245
cg14259556
cg06313676
cg07336438
cg23120942
cg13058710
cg09525112
cg06747330
cg04592728
cg07529715
cg22597210
cg16777896
cg04285666
cg01242976
cg03157591
cg04284678
cg13474848
cg01513392
cg26276327
cg06753901
cg18683523
cg12687617
cg02443626
cg03497399
cg03318695
cg06143362
cg04854637
cg05703053
cg24994319
cg11062079
cg12403132
cg18713748
cg07177395
cg15699085
cg21167643
cg15973314
cg22381068
cg26618058
cg26205981
cg17546649
cg17534999
cg24523000
cg11746813
cg16897103
cg04508467
cg02565993
cg07420274
cg02563137
cg19172278
cg03853809
cg07716696
cg20895058
cg18571590
cg20907471
cg08880115
cg01799734
cg24549912
cg11478051
cg11716598
cg19005438
cg00610844
cg13844193
cg26400885
cg07721625
cg24783785
cg02327530
cg03393017
cg04949149
cg17574739
cg06610376
cg22085751
cg04436469
cg08905895
cg24910352
cg02857898
cg10764068
cg04587084
cg03530364
cg19467202
cg10643271
cg01218371
cg05798339
cg00459997
cg11018769
cg07439609
cg00789528
cg13344095
cg13426224
cg10304824
cg23331653
cg12041401
cg12405136
cg02900978
cg02888990
cg09954698
cg01967399
cg04837280
cg17785041
cg07581775
cg00296348
cg18771937
cg15179011
cg08158862
cg20127899
cg17176470
cg01332534
cg18949415
cg12838061
cg02105458
cg01946191
cg04821993
cg12800028
cg14100184
cg11118359
cg18327157
cg08637403
cg26841967
cg21496319
cg14633398
cg16282892
cg12728061
cg00668303
cg24340935
cg05609218
cg02693033
cg22728385
cg22110896
cg00807197
cg09619390
cg03768175
cg10512964
cg25600933
cg15249796
cg27398720
cg21576154
cg03739573
cg27338607
cg09759994
cg03885646
cg26719629
cg15059558
cg14824266
cg02630677
cg09506029
cg23860269
cg15062059
cg06042395
cg25456849
cg07297242
cg13587477
cg13520520
cg09862148
cg05598727
cg06191260
cg07274694
cg06628109
cg00682002
cg13561855
cg19131227
cg13934308
cg03489974
cg22627570
cg21727486
cg09607548
cg23698978
cg00594129
cg18628367
cg02143067
cg14119581
cg26454150
cg00777011
cg08665772
cg24349610
cg09510416
cg01270206
cg04103021
cg01998213
cg02206157
cg19438514
cg04007028
cg06743552
cg14781605
cg12265810
cg01272599
cg02998861
cg18946805
cg10543035
cg13484553
cg07499553
cg03261800
cg18575740
cg22486928
cg07643355
cg07322064
cg05702218
cg08560373
cg06225589
cg09669835
cg14410476
cg03522132
cg02400572
cg02305289
cg05777061
cg14486905
cg00152799
cg23524290
cg00000363
cg00950265
cg15837252
cg14424631
cg13425335
cg00186701
cg21434132
cg12424534
cg22018083
cg06563300
cg24439315
cg16907566
cg01590848
cg09815251
cg04106006
cg02529723
cg17650747
cg09319072
cg11225357
cg03340356
cg06897442
cg22988198
cg13453607
cg07120369
cg18335505
cg07658357
cg03362840
cg19579183
cg03705220
cg23704517
cg03121508
cg03303774
cg09883255
cg00095165
cg04457114
cg01564135
cg03707974
cg00242976
cg11737298
cg23570694
cg09109520
cg00901401
cg03792653
cg09561125
cg13419390
cg03228974
cg11801481
cg10355759
cg24505687
cg25513800
cg10803935
cg24082680
cg23686113
cg20464405
cg21280510
cg27036111
cg22430950
cg26711820
cg06965072
cg17526483
cg05696034
cg02263144
cg09898059
cg20374595
cg20571420
cg16006220
cg15239904
cg18435832
cg23965214
cg01549315
cg02575092
cg25820479
cg06470943
cg02978168
cg05333568
cg08007378
cg13911052
cg23756474
cg23750206
cg08005165
cg08267319
cg14801038
cg10071929
cg11583762
cg10357888
cg27123859
cg20191453
cg03438417
cg15903915
cg02825511
cg01966891
cg16536824
cg01355108
cg01156070
cg26054764
cg02634414
cg22329579
cg04032071
cg07808023
cg07633618
cg16590190
cg22683036
cg25577130
cg22928082
cg25817244
cg02026141
cg14095959
cg25315362
cg14576825
cg07465864
cg23089913
cg05832593
cg13877482
cg11957350
cg19622714
cg00844308
cg00305071
cg08266655
cg17863681
cg02370770
cg27367615
cg22036538
cg13066289
cg00796424
cg06327965
cg18902641
cg19963856
cg24480453
cg07865923
cg22173837
cg07583503
cg22063654
cg25647784
cg11754318
cg22054164
cg24010952
cg26260408
cg02757172
cg05406923
cg16125291
cg04178523
cg02484210
cg14679255
cg19208749
cg08594888
cg20433858
cg20798152
cg00145955
cg19143209
cg13922421
cg11003309
cg02339211
cg06834431
cg22745102
cg26110645
cg06821269
cg01882933
cg03251655
cg21476494
cg24606791
cg27531336
cg25109019
cg05607502
cg05941864
cg06054552
cg04837959
cg06850442
cg06116236
cg11230940
cg03554925
cg11245806
cg25262528
cg03046886
cg08742262
cg00409049
cg06418907
cg17248924
cg23267558
cg27622679
cg26823666
cg07004386
cg01971227
cg14476397
cg06816651
cg23303369
cg26021304
cg21245372
cg01790498
cg10974128
cg08916461
cg18396357
cg07119067
cg05429527
cg10504066
cg27120999
cg12646794
cg12642289
cg03785646
cg14132731
cg24147343
cg12792180
cg00776960
cg14611402
cg17557766
cg08390696
cg24764168
cg06804210
cg26391564
cg15591276
cg04846232
cg27236629
cg11165881
cg26653990
cg06819935
