## Supplementary Table 2 for "Inference of clonal hematopoiesis using the collective behaviour of DNA methylation states"

cg00422452
cg00679726
cg00869298
cg00926894
cg01112624
cg01123965
cg01349336
cg01355242
cg01573782
cg01818727
cg01893797
cg01913196
cg01980778
cg02023473
cg02279124
cg02772823
cg02784144
cg02817683
cg02883100
cg02918903
cg03088756
cg03274069
cg03670355
cg03962288
cg04768884
cg04769341
cg04774951
cg05105069
cg05397813
cg05407550
cg06408533
cg06452970
cg06538334
cg06578851
cg06761424
cg06871279
cg06959635
cg07026431
cg07069575
cg07195539
cg07452997
cg07496966
cg08103876
cg08159444
cg08579577
cg08725455
cg08750326
cg09789426
cg09791535
cg10276549
cg10462174
cg10573235
cg10709771
cg11031647
cg11944101
cg12134159
cg12221218
cg13279286
cg13627141
cg13640071
cg13643594
cg13817994
cg13929917
cg14457691
cg14463725
cg15334207
cg15737490
cg15844109
cg16175497
cg16708895
cg17291924
cg17348578
cg17719785
cg17868751
cg18019621
cg18422972
cg18433694
cg18747090
cg18793814
cg18938476
cg20522409
cg20980021
cg21329507
cg21402738
cg21799736
cg21956484
cg22343609
cg22985134
cg23282949
cg23549061
cg23735003
cg24254925
cg24387818
cg24706857
cg25081977
cg25323709
cg25684111
cg25790043
cg26297738
cg26486175
cg26600878
cg26621897
cg26953234
cg27049053
cg27401562
cg27633912
