## Supplementary Table 5 for "Inference of clonal hematopoiesis using the collective behaviour of DNA methylation states"

exp_var	coef	pval	lower_ci	upper_ci	FDR
alcohol	0.165299214	2.82E-06	0.096140875	0.234457553	2.40E-05
bmi	-0.074140321	0.022613846	-0.137875341	-0.010405301	0.042715042
body_fat	-0.006145031	0.888178053	-0.09180598	0.079515918	0.888178053
whr	0.051588776	0.189163255	-0.025418897	0.128596449	0.267981278
simd	-0.140340576	1.96E-05	-0.204747999	-0.075933153	0.000110951
edu_years	-0.086605963	0.010121945	-0.152609389	-0.020602538	0.028678845
avg_sys	-0.008244175	0.820992121	-0.079660255	0.063171906	0.872304129
avg_dia	-0.091878026	0.006277919	-0.157766728	-0.025989324	0.021344925
Glucose	0.058094158	0.077915586	-0.006494374	0.12268269	0.120414996
Total_cholesterol	-0.079763448	0.017287263	-0.145432967	-0.014093928	0.036735433
HDL_cholesterol	0.01337615	0.697323929	-0.054034305	0.080786605	0.790300452
Sodium	-0.033780594	0.292293133	-0.096653391	0.029092202	0.356483846
Potassium	0.091479042	0.004728826	0.028014631	0.154943454	0.020097509
Creatinine	-0.039071279	0.293574932	-0.111984532	0.033841974	0.356483846
Urea	0.076499838	0.029117491	0.007782079	0.145217597	0.049499735
weighted_smoke	0.300045625	1.36E-20	0.236918959	0.363172291	2.31E-19
