## Supplementary Table 6 for "Inference of clonal hematopoiesis using the collective behaviour of DNA methylation states"

outcome_variable	coef	pval	OR	OR_CI_lower	OR_CI_upper	FDR
COPD_Y	0.038227353	0.003802936	1.038967418	1.012414828	1.066216403	0.038029358
heart_disease_Y	0.003828111	0.652544946	1.003835447	0.987245406	1.020704274	0.815681183
stroke_Y	0.015811832	0.210331754	1.015937501	0.991111595	1.041385259	0.525829385
high_BP_Y	0.004611907	0.382606361	1.004622558	0.994275441	1.015077354	0.699295521
diabetes_Y	0.017453415	0.057534346	1.017606616	0.999442019	1.036101349	0.191781152
osteo_arthritis_Y	-0.004041216	0.541214971	0.995966939	0.983138661	1.008962603	0.773164244
asthma_Y	0.001469943	0.82944533	1.001471024	0.988166049	1.014955141	0.921605923
breast_cancer_Y	-0.001148929	0.936786995	0.998851731	0.970889637	1.027619147	0.936786995
