## Supplementary Table 7 for "Inference of clonal hematopoiesis using the collective behaviour of DNA methylation states"

pred_var	hazard_ratio	p_val	fdr	ci_lower	ci_upper
chip_not_smoke_adjsuted	1.014717523	0.006168955	0.012337911	1.004162859	1.025383126
chip_smoke_adjsuted	1.008276113	0.128102624	0.128102624	0.997628516	1.019037351
