## Supplementary Table 3 for "Inference of clonal hematopoiesis using the collective behaviour of DNA methylation states"

uniqID	rsID	chr	pos	non_effect_allele	effect_allele	MAF	gwasP	r2	IndSigSNP	GenomicLocus	nearestGene	dist	func	CADD	RDB	minChrState	commonChrState	posMapFilt	eqtlMapFilt	ciMapFilt
14:96178173:A:G	rs2296311	14	96178173	A	G	0.1491	4.26887e-10	0.679085	rs2887399	1	TCL1A:RP11-164H13.1	0:0	ncRNA_exonic	1.377	4	1	14	1	0	0
14:96178323:C:T	rs2296312	14	96178323	C	T	0.1566	1.68758e-09	0.716291	rs2887399	1	TCL1A:RP11-164H13.1	0:0	ncRNA_exonic	5.02	4	1	14	1	0	0
14:96180242:A:C	rs1122138	14	96180242	A	C	0.1569	1.38222e-09	0.717538	rs2887399	1	TCL1A:RP11-164H13.1	0:0	ncRNA_intronic	0.597	3a	1	14	1	0	0
14:96180685:G:T	rs11846938	14	96180685	G	T	0.2319	4.74183e-09	0.864871	rs2887399	1	RP11-164H13.1	0	ncRNA_intronic	3.41	4	1	14	1	0	0
14:96180695:G:T	rs2887399	14	96180695	T	G	0.2062	7.76867e-11	1	rs2887399	1	RP11-164H13.1	0	ncRNA_intronic	2.318	4	1	14	1	0	0
14:96181360:A:T	rs1957937	14	96181360	T	A	0.1562	9.56505e-10	0.71514	rs2887399	1	RP11-164H13.1	0	ncRNA_intronic	2.109	5	1	14	1	0	0
14:96181525:A:G	rs1123245	14	96181525	A	G	0.1557	1.07185e-09	0.712651	rs2887399	1	RP11-164H13.1	0	ncRNA_intronic	5.08	NA	2	14	1	0	0
14:96181582:A:G	rs1984968	14	96181582	G	A	0.1562	9.56505e-10	0.71514	rs2887399	1	RP11-164H13.1	0	ncRNA_intronic	8.576	NA	2	14	1	0	0
14:96181972:C:T	rs1984967	14	96181972	T	C	0.1561	9.56505e-10	0.715193	rs2887399	1	RP11-164H13.1	0	ncRNA_exonic	2.077	5	2	14	1	0	0
14:96182062:A:G	rs728739	14	96182062	G	A	0.1613	2.80444e-10	0.741167	rs2887399	1	RP11-164H13.1	0	ncRNA_intronic	8.161	NA	1	14	1	0	0
14:96182616:A:C	rs10131341	14	96182616	C	A	0.1872	2.60388e-08	0.607905	rs2887399	1	RP11-164H13.1	0	ncRNA_intronic	6.35	7	1	14	1	0	0
14:96182999:A:G	rs8012195	14	96182999	A	G	0.1567	6.3231e-10	0.711572	rs2887399	1	RP11-164H13.1	0	ncRNA_intronic	0.569	7	1	14	1	0	0
14:96185642:A:G	rs1080435	14	96185642	A	G	0.188	2.48467e-08	0.606211	rs2887399	1	RP11-164H13.1	0	ncRNA_intronic	1.537	7	1	15	1	0	0
14:96188847:A:T	rs8022713	14	96188847	A	T	0.1877	3.3017e-08	0.604816	rs2887399	1	RP11-164H13.1	0	ncRNA_intronic	6.904	7	8	15	1	0	0
14:96190974:A:G	rs1957940	14	96190974	G	A	0.1724	8.6796e-09	0.62575	rs2887399	1	RP11-164H13.1	0	ncRNA_intronic	4.634	6	5	15	0	0	0
14:96193555:C:T	rs4900291	14	96193555	T	C	0.1726	6.96577e-09	0.625619	rs2887399	1	RP11-164H13.1	0	ncRNA_intronic	3.69	5	7	15	0	0	0
14:96196174:C:T	rs7153618	14	96196174	T	C	0.1726	6.96577e-09	0.625634	rs2887399	1	RP11-164H13.1	0	ncRNA_intronic	1.74	4	5	15	0	0	0
14:96198688:A:G	rs11849149	14	96198688	A	G	0.1721	1.07257e-08	0.623815	rs2887399	1	RP11-164H13.1	0	ncRNA_intronic	7.768	7	5	15	0	0	0
14:96201855:A:G	rs10438223	14	96201855	A	G	0.1725	9.78196e-09	0.625197	rs2887399	1	RP11-164H13.1	0	ncRNA_intronic	5.521	6	5	15	0	0	0
14:96204037:C:CA	14:96204037:C:CA	14	96204037	CA	C	0.1632	NA	0.611597	rs2887399	1	RP11-164H13.1	0	ncRNA_intronic	0.399	NA	5	15	0	0	0
14:96204062:A:G	rs28567779	14	96204062	A	G	0.171	9.57318e-09	0.624411	rs2887399	1	RP11-164H13.1	0	ncRNA_intronic	4.31	6	5	15	0	0	0
14:96204459:A:G	rs10145353	14	96204459	G	A	0.1703	1.02909e-08	0.622816	rs2887399	1	RP11-164H13.1	0	ncRNA_intronic	0.588	6	5	15	0	0	0
18:42230172:A:C	rs4890487	18	42230172	A	C	0.3999	4.42926e-07	1	rs4890487	2	RP11-456K23.1	26719	intergenic	5.499	7	5	15	0	0	0
21:16339172:C:G	rs2229742	21	16339172	C	G	0.1048	1.44472e-07	1	rs2229742	3	NRIP1	0	exonic	25.6	7	4	4	1	0	0
21:16353809:A:C	rs17274750	21	16353809	C	A	0.09855	4.8624e-06	0.870603	rs2229742	3	NRIP1:AF127577.11	0:0	ncRNA_intronic	6.25	5	4	5	1	0	0
21:16360844:A:G	rs559044903	21	16360844	A	G	0.07176	NA	0.726823	rs2229742	3	NRIP1:AF127577.11	0:0	ncRNA_intronic	1.916	NA	1	5	1	0	0
21:16410960:A:G	rs11088259	21	16410960	A	G	0.09402	3.13826e-05	0.787011	rs2229742	3	NRIP1	0	intronic	1.144	7	4	5	1	0	0
21:16416574:G:T	rs2823020	21	16416574	G	T	0.09395	3.23029e-05	0.769848	rs2229742	3	NRIP1	0	intronic	0.135	7	2	5	1	0	0
21:16421300:C:CGT	21:16421300:C:CGT	21	16421300	CGT	C	0.09366	NA	0.78072	rs2229742	3	NRIP1	0	intronic	0.271	NA	1	5	1	0	0
21:16424421:A:G	rs2823025	21	16424421	G	A	0.09475	2.29394e-05	0.779759	rs2229742	3	NRIP1	0	intronic	16.4	4	1	7	1	0	0
