## Supplementary Table 4 for "Inference of clonal hematopoiesis using the collective behaviour of DNA methylation states"

No	GenomicLocus	uniqID	rsID	chr	pos	p	nIndSigSNPs	IndSigSNPs
1	1	14:96180695:G:T	rs2887399	14	96180695	7.76867e-11	1	rs2887399
2	2	18:42230172:A:C	rs4890487	18	42230172	4.42926e-07	1	rs4890487
3	3	21:16339172:C:G	rs2229742	21	16339172	1.44472e-07	1	rs2229742
